# Physicochemical and metabolic constraints for thermodynamics-based stoichiometric modelling under mesophilic growth conditions

**DOI:** 10.1101/2020.02.03.932855

**Authors:** Claudio Tomi-Andrino, Rupert Norman, Thomas Millat, Philippe Soucaille, Klaus Winzer, David A. Barrett, John King, Dong-Hyun Kim

## Abstract

Metabolic engineering in the post-genomic era is characterised by the development of new methods for metabolomics and fluxomics, supported by the integration of genetic engineering tools and mathematical modelling. Particularly, constraint-based stoichiometric models have been widely studied: (i) flux balance analysis (FBA) (*in silico*), and (ii) metabolic flux analysis (MFA) (*in vivo*). Recent studies have enabled the incorporation of thermodynamics and metabolomics data to improve the predictive capabilities of these approaches. However, an in-depth comparison and evaluation of these methods is lacking. This study presents a thorough analysis of two different *in silico* methods tested against experimental data (metabolomics and ^13^C-MFA) for the mesophile *Escherichia coli*. In particular, a modified version of the recently published matTFA toolbox was created, providing a broader range of physicochemical parameters. Validating against experimental data allowed the determination of the best physicochemical parameters to perform the TFA (Thermodynamics-based Flux Analysis). An analysis of flux pattern changes in the central carbon metabolism between 13C-MFA and TFA highlighted the limited capabilities of both approaches for elucidating the anaplerotic fluxes. In addition, a method based on centrality measures was suggested to identify important metabolites that (if quantified) would allow to further constrain the TFA. Finally, this study emphasised the need for standardisation in the fluxomics community: novel approaches are frequently released but a thorough comparison with currently accepted methods is not always performed.

**Author summary:** Biotechnology has benefitted from the development of high throughput methods characterising living systems at different levels (e.g. concerning genes or proteins), allowing the industrial production of chemical commodities. Recently, focus has been placed on determining reaction rates (or metabolic fluxes) in the metabolic network of certain microorganisms, in order to identify bottlenecks hindering their exploitation. Two main approaches are commonly used, termed metabolic flux analysis (MFA) and flux balance analysis (FBA), based on measuring and estimating fluxes, respectively. While the influence of thermodynamics in living systems was accepted several decades ago, its application to study biochemical networks has only recently been enabled. In this sense, a multitude of different approaches constraining well-established modelling methods with thermodynamics has been suggested. However, physicochemical parameters are generally not properly adjusted to the experimental conditions, which might affect their predictive capabilities. In this study, we have explored the reliability of currently available tools by investigating the impact of varying said parameters in the simulation of metabolic fluxes and metabolite concentration values. Additionally, our in-depth analysis allowed us to highlight limitations and potential solutions that should be considered in future studies.
