## Supplementary material for "Physicochemical and metabolic constraints for thermodynamics-based stoichiometric modelling under mesophilic growth conditions": S1 Dataset

### Sheet: Dataset_S1
S1 Dataset
Metabolomics Keio database
Claudio Tomi-Andrino et al. (2020)
Source:	Multiple High-Throughput Analyses Monitor the Response of E. coli to Perturbations
	https://science.sciencemag.org/content/316/5824/593.long
Subset of quantified metabolomics reported in Ishii et al. 2007 which are included in this_tmodel.varNames of the GSM processed in matTFA. Values for the wild type culture at 0.20 h-1 were considered. Values in mM.
Metabolites in GSM {this_tmodel.varNames}	RF02	RF03	RF04	RF05	RF06	Ave	SD	CV
for_e	0	0	0	0	0	0	0	0
pyr_e	0	0.000743195	0.00376552	0.000792741	0.00153594	0.00170935	0.00141792	0
ac_e	0	0.000303733	0	0.00574639	0.00446637	0.00262912	0.00291047	0
glc-D_e	0	0.00632762	0.0104981	0.0140813	0.00450603	0.00885327	0.00429401	0
succoa_c				0.014863	0.00385613	0.00935954	0.007783	83.1557
succ_e	0	0.00341088	0.0272869	0.00877092	0	0.00986717	0.0121613	0
trp-L_c			0.00938701	0.0120769		0.010732	0.00190208	17.7235
dctp_c	0.0359079	0.0354149	0.0170247	0.0304949	0.00803571	0.0253756	0.0123322	48.5987
fdp_c		0.0311916			0.0206671	0.0259294	0.00744194	28.7008
fad_c	0.0357719	0.0273339	0.0376738	0.0279435	0.00467945	0.0266805	0.0131299	49.2115
met-L_c	0.0343207	0.0258152	0.0303406	0.026168	0.0422936	0.0317876	0.00682159	21.4599
ile-L_c			0.0331483			0.0331483
tyr-L_c		0.0270523	0.0377694	0.0451113	0.0278917	0.0344562	0.00861042	24.9895
datp_c	0.0755633	0.0248474	0.0588136	0.0392533	0.0029194	0.0402794	0.0283877	70.4769
f6p_c	0.0545449	0.0449684	0.05507	0.0389777	0.0258919	0.0438906	0.0121217	27.618
phe-L_c	0.0557179	0.0517287	0.065726	0.0547841	0.0535126	0.0562939	0.0054807	9.73587
arg-L_c	0.043381	0.0624492	0.057503	0.0887536	0.0321454	0.0568464	0.0214555	37.7429
g1p_c	0.0150176	0.0316848	0.0333787	0.107071	0.130586	0.0635477	0.0516454	81.2704
his-L_c	0.059284	0.0487751	0.0524413	0.184068	0.047981	0.0785098	0.0591773	75.3757
nadp_c	0.0957033	0.134635	0.110092	0.0699178	0.0263292	0.0873355	0.0413832	47.3841
pro-L_c	0.0625227	0.0711847	0.142775	0.116428	0.0778615	0.0941543	0.0341089	36.2266
asn-L_c	0.073819	0.083396	0.102534	0.215597	0.0843049	0.11193	0.0588745	52.5994
leu-L_c		0.107227	0.120015			0.113621	0.00904234	7.95833
pep_c	0.0911347	0.174554			0.094574	0.120088	0.0472008	39.3053
dhap_c					0.126233	0.126233
pyr_c	0.128205					0.128205
amet_c		0.166318	0.0441885	0.203125	0.10756	0.130298	0.0696013	53.4171
thr-L_c		0.088285	0.14715	0.264335	0.0914571	0.147807	0.0822545	55.65
malcoa_c		0.181743	0.237499	0.173186	0.0426779	0.158777	0.0824849	51.9503
accoa_c	0.252281	0.262975	0.230366	0.182472	0.0364106	0.192901	0.0927875	48.101
val-L_c		0.19869	0.181034	0.200864	0.222251	0.20071	0.0168848	8.41252
s7p_c	0.216354	0.178013	0.333564	0.179788	0.200215	0.221587	0.0645539	29.1325
pydx5p_c		0.243517				0.243517
ctp_c	0.320167	0.370703	0.281761	0.259563	0.0636682	0.259172	0.117145	45.1995
nadph_c			0.26743			0.26743
gly_c	0.168028	0.156732	0.318135	0.596536	0.208347	0.289555	0.183071	63.2248
ser-L_c	0.201574	0.156231	0.342585	0.661201	0.181657	0.30865	0.209921	68.0128
ala-L_c	0.202503	0.182246	0.358487	0.627898	0.230268	0.320281	0.185146	57.8073
asp-L_c	0.241043	0.231043	0.336573	0.578863	0.25504	0.328512	0.146022	44.4495
lys-L_c	0.323442	0.388318	0.360666	0.198949	0.402221	0.334719	0.0816442	24.3919
3pg_c	0.542791	0.746313		0.294777	0.441172	0.506263	0.189668	37.4643
adp_c	0.605284	0.889533	0.56421	0.579509	0.17272	0.562251	0.255442	45.432
amp_c	0.65342	0.703891	0.699565	0.542918	0.253169	0.570593	0.188935	33.1121
gtp_c	0.676581	0.892424	0.588762	0.852358	0.126022	0.627229	0.306649	48.8895
utp_c	0.846153	0.887555	0.663136	0.647787	0.133982	0.635722	0.300142	47.2128
gln-L_c	0.569339	0.449426	0.494173	1.32334	0.370967	0.64145	0.387912	60.4743
nad_c	0.584897	0.762897	0.792675	1.25158	0.208828	0.720176	0.377244	52.3822
atp_c	1.26211	1.95202	1.30939	1.37413	0.263129	1.23216	0.609145	49.4374
glu-L_c	3.64155	3.01916	4.26915	3.26361	3.17501	3.47369	0.500219	14.4002
