## Supplementary material for "Physicochemical and metabolic constraints for thermodynamics-based stoichiometric modelling under mesophilic growth conditions": S4 Dataset

### Sheet: S4 Dataset
S4 Dataset
PageRank scores
Claudio Tomi-Andrino et al. (2020)				Top 10%
				0.3
				0.5
met name	node	PR score	pos	exp	exp ind
L-Glutamate	glu-L_c	0.0171926	1	glu-L_c	44
Pyruvate	pyr_c	0.0125774	2	pyr_c	21
2-Oxoglutarate	akg_c	0.00826257	3
D-Fructose 6-phosphate	f6p_c	0.00794027	4	f6p_c	10
Glyceraldehyde 3-phosphate	g3p_c	0.00713631	5
Acetyl-CoA	accoa_c	0.00712146	6	accoa_c	25
L-Methionine	met-L_c	0.00705841	7	met-L_c	6
Succinate	succ_c	0.0064155	8
Acetate	ac_c	0.0058804	9
Undecaprenyl diphosphate	udcpdp_c	0.00578115	10
Propanoyl-CoA	ppcoa_c	0.00541272	11
Undecaprenyl phosphate	udcpp_c	0.0053526	12
Xanthine	xan_c	0.00534201	13
1,2-dioctadecanoyl-sn-glycerol 3-phosphate	pa180_c	0.00526167	14
Formate	for_c	0.00508328	15
Glyoxylate	glx_c	0.00503135	16
4-Amino-2-methyl-5-phosphomethylpyrimidine	4ampm_c	0.00496376	17
Undecaprenyl-diphospho-N-acetylmuramoyl-L-alanyl-D-glutamyl-meso-2,6-diaminopimeloyl-D-alanyl-D-alanine	uagmda_c	0.004919	18
Undecaprenyl-diphospho-N-acetylmuramoyl-(N-acetylglucosamine)-L-ala-D-glu-meso-2,6-diaminopimeloyl-D-ala-D-ala	uaagmda_c	0.00482113	19
D-Mannose	man_c	0.00473885	20
D-Mannose 6-phosphate	man6p_c	0.00473885	21
Undecaprenyl-diphospho N-acetylglucosamine-N-acetylmannosaminuronate-N-acetamido-4,6-dideoxy-D-galactose	unagamuf_c	0.00469688	22
Succinyl-CoA	succoa_c	0.00459145	23	succoa_c	1
2-Methyl-4-amino-5-hydroxymethylpyrimidine diphosphate	2mahmp_c	0.00456746	24
N2-Formyl-N1-(5-phospho-D-ribosyl)glycinamide	fgam_c	0.00448203	25
Inner core oligosaccharide lipid A (E coli)	icolipa_c	0.00441584	26
Glucosyl-inner core oligosaccharide lipid A	gicolipa_c	0.00433273	27
Propionate (n-C3:0)	ppa_c	0.00427104	28
Galactosyl-glucosyl-inner core oligosaccharide lipid A	gagicolipa_c	0.00426733	29
Core oligosaccharide lipid A	colipa_c	0.00425274	30
Glucosyl-galactosyl-glucosyl-inner core oligosaccharide lipid A	ggagicolipa_c	0.00414314	31
Spermidine	spmd_c	0.00412028	32
Riboflavin C17H20N4O6	ribflv_c	0.00411579	33
Glucosyl-glucosyl-galactosyl-glucosyl-inner core oligosaccharide lipid A	gggagicolipa_c	0.00409265	34
Undecaprenyl phosphate-4-amino-4-formyl-L-arabinose	uLa4fn_c	0.00397199	35
Reduced riboflavin	rbflvrd_c	0.00392291	36
Glutathionylspermidine	gtspmd_c	0.00385041	37
Enterochelin	enter_c	0.00380961	38
2,3-dihydroxybenzoylserine	23dhbzs_c	0.0037109	39
Hypoxanthine	hxan_c	0.00370249	40
Kdo-phospho-heptosyl-phospho-heptosyl-heptosyl-kdo2-lipidA	kphphhlipa_c	0.00360936	41
UDP-N-acetylmuramoyl-L-alanyl-D-glutamyl-meso-2,6-diaminopimeloyl-D-alanyl-D-alanine	ugmda_c	0.00350544	42
6,7-Dimethyl-8-(1-D-ribityl)lumazine	dmlz_c	0.00350334	43
L-Serine	ser-L_c	0.00340625	44	ser-L_c	32
N-Succinyl-2-L-amino-6-oxoheptanedioate	sl2a6o_c	0.00339316	45
Xanthosine 5'-phosphate	xmp_c	0.0033904	46
1-Pyrroline-5-carboxylate	1pyr5c_c	0.00337325	47
Glycerol 3-phosphate	glyc3p_c	0.0033124	48
10-Formyltetrahydrofolate	10fthf_c	0.00323969	49
Glycolate C2H3O3	glyclt_c	0.00323329	50
Acetyl phosphate	actp_c	0.00321384	51
Heptosyl-phospho-heptosyl-heptosyl-kdo2-lipidA	hphhlipa_c	0.00318678	52
UDP-N-acetylmuramoyl-L-alanyl-D-gamma-glutamyl-meso-2,6-diaminopimelate	ugmd_c	0.00315776	53
Phospho-heptosyl-phospho-heptosyl-heptosyl-kdo2-lipidA	phphhlipa_c	0.0031423	54
1,2-didodecanoyl-sn-glycerol 3-phosphate	pa120_c	0.0031258	55
1,2-ditetradecanoyl-sn-glycerol 3-phosphate	pa140_c	0.0031258	56
1,2-ditetradec-7-enoyl-sn-glycerol 3-phosphate	pa141_c	0.0031258	57
1,2-dihexadecanoyl-sn-glycerol 3-phosphate	pa160_c	0.0031258	58
1,2-dihexadec-9-enoyl-sn-glycerol 3-phosphate	pa161_c	0.0031258	59
1,2-dioctadec-11-enoyl-sn-glycerol 3-phosphate	pa181_c	0.0031258	60
7,8-Dihydrofolate	dhf_c	0.00311325	61
Undecaprenyl-diphospho-N-acetylglucosamine-N-acetylmannosaminuronate	unagamu_c	0.00308047	62
Acetaldehyde	acald_c	0.00306257	63
1-deoxy-D-xylulose 5-phosphate	dxyl5p_c	0.00301295	64
Alpha-D-Ribose 5-phosphate	r5p_c	0.00300721	65
KDO(2)-lipid IV(A)	kdo2lipid4_c	0.00300114	66
Methylglyoxal	mthgxl_c	0.00298818	67
Fumarate	fum_c	0.0029444	68
Dihydroxyacetone phosphate	dhap_c	0.00290477	69	dhap_c	20
L-Tryptophan	trp-L_c	0.00288103	70	trp-L_c	2
4-(1-D-Ribitylamino)-5-aminouracil	4r5au_c	0.0028478	71
Phospho-heptosyl-heptosyl-kdo2-lipidA	phhlipa_c	0.00281669	72
Heptosyl-heptosyl-kdo2-lipidA	hhlipa_c	0.00281108	73
Adenine	ade_c	0.00277111	74
(-)-Ureidoglycolate	urdglyc_c	0.00274945	75
Allantoate	alltt_c	0.00273662	76
3-Phospho-D-glyceroyl phosphate	13dpg_c	0.00272844	77
Allantoin	alltn_c	0.00271645	78
(2,3-Dihydroxybenzoyl)adenylate	23dhba_c	0.00270149	79
Urate C5H4N4O3	urate_c	0.0026969	80
2,3-Dihydroxybenzoate	23dhb_c	0.00269337	81
2-Deoxy-D-ribose 5-phosphate	2dr5p_c	0.00269047	82
2-Deoxy-D-ribose 1-phosphate	2dr1p_c	0.00266308	83
1,2-Diacyl-sn-glycerol (dioctadecanoyl, n-C18:0)	12dgr180_c	0.00266121	84
CDP-1,2-dioctadecanoylglycerol	cdpdodecg_c	0.00266121	85
Oxaloacetate	oaa_c	0.00263545	86
Chorismate	chor_c	0.00263076	87
Phosphoenolpyruvate	pep_c	0.00260545	88	pep_c	19
4-Aminobutanoate	4abut_c	0.00260516	89
5-O-(1-Carboxyvinyl)-3-phosphoshikimate	3psme_c	0.00259263	90
Trans-Oct-2-enoyl-[acyl-carrier protein]	toct2eACP_c	0.00254648	91
2-Octaprenyl-6-hydroxyphenol	2ohph_c	0.0025222	92
SufSE sulfur acceptor complex	sufse_c	0.00251951	93
D-Glucosamine 6-phosphate	gam6p_c	0.00250085	94
(R)-3-Hydroxyoctanoyl-[acyl-carrier protein]	3hoctACP_c	0.00249601	95
2-Octaprenylphenol	2oph_c	0.00247089	96
(S)-3-Methyl-2-oxopentanoate	3mop_c	0.00246717	97
D-Erythrose 4-phosphate	e4p_c	0.0024586	98
5-amino-1-(5-phospho-D-ribosyl)imidazole	air_c	0.00244427	99
D-Fructose	fru_c	0.00244349	100
KDO-lipid IV(A)	kdolipid4_c	0.00243891	101
3-Oxooctanoyl-[acyl-carrier protein]	3ooctACP_c	0.00243329	102
S-Adenosyl-L-methionine	amet_c	0.00241213	103	amet_c	22
L-methionine-R-sulfoxide	metsox-R-L_c	0.00241213	104
L-Methionine Sulfoxide	metsox-S-L_c	0.00241213	105
3-Octaprenyl-4-hydroxybenzoate	3ophb_c	0.0024095	106
Farnesyl diphosphate	frdp_c	0.00239882	107
S-Adenosyl-L-homocysteine	ahcys_c	0.00239755	108
Uridine 5''-diphospho-{beta}-4-deoxy-4-formamido-L-arabinose	udpLa4fn_c	0.00239456	109
Heptosyl-kdo2-lipidA	hlipa_c	0.00237972	110
2-(Formamido)-N1-(5-phospho-D-ribosyl)acetamidine	fpram_c	0.00237823	111
Decanoyl-ACP (n-C10:0ACP)	dcaACP_c	0.00236811	112
Hexanoyl-ACP (n-C6:0ACP)	hexACP_c	0.00235778	113
Methylisocitrate	micit_c	0.00232386	114
L-Glutamyl-tRNA(Glu)	glutrna_c	0.00232226	115
Pantetheine 4'-phosphate	pan4p_c	0.00231285	116
D-Lactate	lac-D_c	0.00228814	117
Trans-Hex-2-enoyl-[acyl-carrier protein]	thex2eACP_c	0.0022708	118
1-hydroxy-2-methyl-2-(E)-butenyl 4-diphosphate	h2mb4p_c	0.0022515	119
Cis-2-Methylaconitate	2mcacn_c	0.00223729	120
Shikimate 5-phosphate	skm5p_c	0.00222092	121
N-((R)-4-Phosphopantothenoyl)-L-cysteine	4ppcys_c	0.00221931	122
4-Methyl-5-(2-phosphoethyl)-thiazole	4mpetz_c	0.00221659	123
(R)-3-Hydroxyhexanoyl-[acyl-carrier protein]	3hhexACP_c	0.00216889	124
Trans-3-cis-7-myristoleoyl-[acyl-carrier protein]	t3c7mrseACP_c	0.00216582	125
Undecaprenyl diphospho N-acetyl-glucosamine	unaga_c	0.00215516	126
DUMP C9H11N2O8P	dump_c	0.00214893	127
2-C-methyl-D-erythritol 2,4-cyclodiphosphate	2mecdp_c	0.0021466	128
L-Alanine	ala-L_c	0.00214021	129	ala-L_c	33
2-Methylcitrate	2mcit_c	0.00213315	130
SufBCD scaffold complex	sufbcd_c	0.00213185	131
5-Formamido-1-(5-phospho-D-ribosyl)imidazole-4-carboxamide	fprica_c	0.00212828	132
Undecaprenyl phosphate-4-amino-4-deoxy-L-arabinose	uLa4n_c	0.00211234	133
Shikimate	skm_c	0.00211116	134
Phosphatidylethanolamine (dioctadecanoyl, n-C18:0)	pe180_c	0.0021076	135
D-Glucose	glc-D_c	0.00209697	136
Uroporphyrinogen III	uppg3_c	0.00209487	137
Phosphatidylglycerol (dioctadecanoyl, n-C18:0)	pg180_c	0.00204945	138
3-Oxohexanoyl-[acyl-carrier protein]	3ohexACP_c	0.00204855	139
(R)-3-hydroxy-cis-myristol-7-eoyl-[acyl-carrier protein]	3hcmrs7eACP_c	0.00204676	140
(R)-Glycerate	glyc-R_c	0.0020431	141
Geranyl diphosphate	grdp_c	0.00204135	142
Indole	indole_c	0.00202785	143
Deoxyuridine	duri_c	0.00202623	144
2-phospho-4-(cytidine 5'-diphospho)-2-C-methyl-D-erythritol	2p4c2me_c	0.00202365	145
Phosphatidylethanolamine (dihexadecanoyl, n-C16:0)	pe160_c	0.00202075	146
(R)-Propane-1,2-diol	12ppd-R_c	0.00201422	147
D-Glucose 6-phosphate	g6p_c	0.00201111	148
L-Malate	mal-L_c	0.00201053	149
Phosphatidylethanolamine (ditetradec-7-enoyl, n-C14:1)	pe141_c	0.00199894	150
Phosphatidylethanolamine (dihexadec-9enoyl, n-C16:1)	pe161_c	0.00199894	151
Phosphatidylethanolamine (dioctadec-11-enoyl, n-C18:1)	pe181_c	0.00199894	152
D-4'-Phosphopantothenate	4ppan_c	0.0019861	153
3-Dehydroshikimate	3dhsk_c	0.00198228	154
Phosphatidylethanolamine (ditetradecanoyl, n-C14:0)	pe140_c	0.0019733	155
Phosphatidylethanolamine (didodecanoyl, n-C12:0)	pe120_c	0.0019733	156
L-Histidine	his-L_c	0.00196773	157	his-L_c	14
Phosphatidylglycerol (dihexadecanoyl, n-C16:0)	pg160_c	0.0019626	158
Hydroxymethylbilane	hmbil_c	0.0019624	159
5-Phospho-alpha-D-ribose 1-diphosphate	prpp_c	0.00194951	160
D-Glucose 1-phosphate	g1p_c	0.00194905	161	g1p_c	13
DTDP-4-acetamido-4,6-dideoxy-D-galactose	dtdp4aaddg_c	0.00194268	162
Phosphatidylglycerol (ditetradec-7-enoyl, n-C14:1)	pg141_c	0.0019408	163
Phosphatidylglycerol (dihexadec-9-enoyl, n-C16:1)	pg161_c	0.0019408	164
Phosphatidylglycerol (dioctadec-11-enoyl, n-C18:1)	pg181_c	0.0019408	165
N2-Succinyl-L-ornithine	sucorn_c	0.00192499	166
Phosphatidylglycerol (didodecanoyl, n-C12:0)	pg120_c	0.00191516	167
Phosphatidylglycerol (ditetradecanoyl, n-C14:0)	pg140_c	0.00191516	168
Butyryl-ACP (n-C4:0ACP)	butACP_c	0.00190756	169
3-oxo-cis-myristol-7-eoyl-[acyl-carrier protein]	3ocmrs7eACP_c	0.00190679	170
2,3,4,5-Tetrahydrodipicolinate	thdp_c	0.00189428	171
4-(cytidine 5'-diphospho)-2-C-methyl-D-erythritol	4c2me_c	0.00187763	172
KDO(2)-lipid (A)	lipa_c	0.00187252	173
Cold adapted KDO(2)-lipid (A)	lipa_cold_c	0.00187252	174
Ureidoacrylate peracid	uracp_c	0.00186857	175
Xanthosine	xtsn_c	0.00186601	176
L-Proline	pro-L_c	0.00186066	177	pro-L_c	16
N-Acetyl-L-glutamyl 5-phosphate	acg5p_c	0.00185373	178
3-Hydroxypropanoate	3hpp_c	0.00184593	179
(R)-2,3-Dihydroxy-3-methylpentanoate	23dhmp_c	0.001845	180
3-Phospho-D-glycerate	3pg_c	0.00184447	181	3pg_c	36
(R)-Pantothenate	pnto-R_c	0.00183551	182
3-Dehydroquinate	3dhq_c	0.00182994	183
Succinic semialdehyde	sucsal_c	0.00182593	184
Trans-Dodec-2-enoyl-[acyl-carrier protein]	tddec2eACP_c	0.00182383	185
L-Histidinol	histd_c	0.001814	186
Porphobilinogen	ppbng_c	0.00180915	187
Trans-Hexadec-2-enoyl-CoA	hdd2coa_c	0.00180427	188
SufBCD with bound [2Fe-2S] cluster	sufbcd-2fe2s_c	0.00178626	189
Oxamate	oxam_c	0.00178345	190
2,3,2'3'-Tetrakis(beta-hydroxymyristoyl)-D-glucosaminyl-1,6-beta-D-glucosamine 1,4'-bisphosphate	lipidA_c	0.0017778	191
D-Alanine	ala-D_c	0.00177629	192
CMP-3-deoxy-D-manno-octulosonate	ckdo_c	0.00176986	193
N2-Succinyl-L-arginine	sucarg_c	0.00176551	194
C'-(3-Indolyl)-glycerol 3-phosphate	3ig3p_c	0.00176227	195
Octadecanoyl-ACP (n-C18:0ACP)	ocdcaACP_c	0.00176001	196
1,2-Diacyl-sn-glycerol (didodecanoyl, n-C12:0)	12dgr120_c	0.00175215	197
1,2-Diacyl-sn-glycerol (ditetradecanoyl, n-C14:0)	12dgr140_c	0.00175215	198
1,2-Diacyl-sn-glycerol (ditetradec-7-enoyl, n-C14:1)	12dgr141_c	0.00175215	199
1,2-Diacyl-sn-glycerol (dihexadecanoyl, n-C16:0)	12dgr160_c	0.00175215	200
1,2-Diacyl-sn-glycerol (dihexadec-9-enoyl, n-C16:1)	12dgr161_c	0.00175215	201
1,2-Diacyl-sn-glycerol (dioctadec-11-enoyl, n-C18:1)	12dgr181_c	0.00175215	202
CDP-1,2-didodecanoylglycerol	cdpdddecg_c	0.00175215	203
CDP-1,2-dihexadec-9-enoylglycerol	cdpdhdec9eg_c	0.00175215	204
CDP-1,2-dihexadecanoylglycerol	cdpdhdecg_c	0.00175215	205
CDP-1,2-dioctadec-11-enoylglycerol	cdpdodec11eg_c	0.00175215	206
CDP-1,2-ditetradec-7-enoylglycerol	cdpdtdec7eg_c	0.00175215	207
CDP-1,2-ditetradecanoylglycerol	cdpdtdecg_c	0.00175215	208
D-Ribose	rib-D_c	0.00174921	209
But-2-enoyl-[acyl-carrier protein]	but2eACP_c	0.00174255	210
Cis-dodec-5-enoyl-[acyl-carrier protein] (n-C12:1)	cddec5eACP_c	0.0017419	211
N2-Succinyl-L-glutamate	sucglu_c	0.00173074	212
2,3-Dihydrodipicolinate	23dhdp_c	0.00172706	213
Trans-Hex-2-enoyl-CoA	hx2coa_c	0.00172303	214
Gamma-glutamyl-gamma aminobutyric acid	gg4abut_c	0.00171889	215
2-C-methyl-D-erythritol 4-phosphate	2me4p_c	0.0017071	216
ADP-L-glycero-D-manno-heptose	adphep-LD_c	0.00170239	217
KDO(2)-lipid IV(A) with laurate	kdo2lipid4L_c	0.00170164	218
KDO(2)-lipid IV(A) with palmitoleoyl	kdo2lipid4p_c	0.00170164	219
N-Acetyl-D-glucosamine 6-phosphate	acgam6p_c	0.00169971	220
Uracil	ura_c	0.00169687	221
Trans-Tetradec-2-enoyl-CoA	td2coa_c	0.00169267	222
All-trans-Octaprenyl diphosphate	octdp_c	0.00168174	223
(S)-2-Acetolactate	alac-S_c	0.00167578	224
Malonate semialdehyde	msa_c	0.00167024	225
(S)-2-Aceto-2-hydroxybutanoate	2ahbut_c	0.00166909	226
Deoxyinosine	din_c	0.00166641	227
O-Phospho-4-hydroxy-L-threonine	phthr_c	0.00164601	228
(R)-3-Hydroxydodecanoyl-[acyl-carrier protein]	3hddecACP_c	0.00164469	229
O-Phospho-L-serine	pser-L_c	0.00163574	230
Trans-Oct-2-enoyl-CoA	oc2coa_c	0.00163301	231
L-Histidinol phosphate	hisp_c	0.00163297	232
5-Amino-4-oxopentanoate	5aop_c	0.00162647	233
D-Ribulose 5-phosphate	ru5p-D_c	0.00162445	234
Dimethylallyl diphosphate	dmpp_c	0.00162091	235
6-Phospho-D-gluconate	6pgc_c	0.00161604	236
2-Hydroxy-3-oxopropanoate	2h3oppan_c	0.00161535	237
Glycogen C6H10O5	glycogen_c	0.00161291	238
L-Glutamate 5-semialdehyde	glu5sa_c	0.00160864	239
SufSE with bound sulfur	sufsesh_c	0.0016017	240
Oxalureate	oxur_c	0.0015967	241
Lipid A Disaccharide	lipidAds_c	0.00159012	242
3-Deoxy-D-manno-2-octulosonate	kdo_c	0.0015806	243
Propanoyl phosphate	ppap_c	0.0015733	244
1-(2-Carboxyphenylamino)-1-deoxy-D-ribulose 5-phosphate	2cpr5p_c	0.00157243	245
5-[(5-phospho-1-deoxyribulos-1-ylamino)methylideneamino]-1-(5-phosphoribosyl)imidazole-4-carboxamide	prlp_c	0.0015615	246
Aminoacetone	aact_c	0.00156018	247
Decanoate (n-C10:0)	dca_c	0.00155304	248
D-Fructose 1,6-bisphosphate	fdp_c	0.00155184	249	fdp_c	4
Dihydroxyacetone	dha_c	0.00155184	250
(3R)-3-Hydroxyacyl-[acyl-carrier protein]	3haACP_c	0.00154892	251
Trans-3-cis-5-dodecenoyl-[acyl-carrier protein]	t3c5ddeceACP_c	0.00154791	252
1-octadecanoyl-sn-glycerol 3-phosphate	1odecg3p_c	0.00154298	253
5,10-Methenyltetrahydrofolate	methf_c	0.00153944	254
L-Homocysteine	hcys-L_c	0.00153878	255
(2R,4S)-2-methyl-2,3,3,4-tetrahydroxytetrahydrofuran	mththf_c	0.00153765	256
N2-Succinyl-L-glutamate 5-semialdehyde	sucgsa_c	0.00153595	257
L-Leucine	leu-L_c	0.00152177	258	leu-L_c	18
Gamma-glutamyl-gamma-butyraldehyde	ggbutal_c	0.0015213	259
O-Succinyl-L-homoserine	suchms_c	0.00152095	260
Trans-Dec-2-enoyl-CoA	dc2coa_c	0.00151169	261
Trans-Dodec-2-enoyl-CoA	dd2coa_c	0.00151169	262
Protoheme C34H30FeN4O4	pheme_c	0.00150986	263
3-Carboxy-3-hydroxy-4-methylpentanoate	3c3hmp_c	0.00150496	264
Uridine 5''-diphospho-{beta}-4-deoxy-4-amino-L-arabinose	udpLa4n_c	0.00150408	265
ADP-D-glycero-D-manno-heptose	adphep-DD_c	0.00150139	266
Crotonoyl-CoA	b2coa_c	0.0014848	267
3-Aminoacrylate	3amac_c	0.00146342	268
UDP-N-acetylmuramoyl-L-alanyl-D-glutamate	uamag_c	0.00145292	269
DTDP-4-amino-4,6-dideoxy-D-galactose	dtdp4addg_c	0.00144476	270
S-Ribosyl-L-homocysteine	rhcys_c	0.00144346	271
3-Oxododecanoyl-[acyl-carrier protein]	3oddecACP_c	0.00143239	272
5'-Deoxyadenosine	dad-5_c	0.00142658	273
Octadecanoate (n-C18:0)	ocdca_c	0.00142208	274
N1-(5-Phospho-D-ribosyl)glycinamide	gar_c	0.00141949	275
L-Glutamate 1-semialdehyde	glu1sa_c	0.0014133	276
TRNA (Glu)	trnaglu_c	0.0014133	277
SufBCD with bound [4Fe-4S] cluster	sufbcd-4fe4s_c	0.00141128	278
N-Acetyl-L-glutamate	acglu_c	0.00140992	279
(S)-Methylmalonyl-CoA	mmcoa-S_c	0.0014003	280
Isopentenyl diphosphate	ipdp_c	0.0013851	281
Phosphatidylserine (dioctadecanoyl, n-C18:0)	ps180_c	0.00136208	282
3-Deoxy-D-manno-octulosonate 8-phosphate	kdo8p_c	0.00135848	283
DUTP C9H11N2O14P3	dutp_c	0.00135117	284
N-(5-Phospho-D-ribosyl)anthranilate	pran_c	0.00134814	285
1-(5-Phosphoribosyl)-5-[(5-phosphoribosylamino)methylideneamino]imidazole-4-carboxamide	prfp_c	0.00133535	286
L-2-Amino-3-oxobutanoate	2aobut_c	0.00133505	287
Acetoacetyl-ACP	actACP_c	0.00132116	288
(R)-3-hydroxy-cis-dodec-5-enoyl-[acyl-carrier protein]	3hcddec5eACP_c	0.00131989	289
N-acetylmuramate 6-phosphate	acmum6p_c	0.00131704	290
Coproporphyrinogen III	cpppg3_c	0.00131521	291
(2R,4S)-2-methyl-2,4-dihydroxydihydrofuran-3-one	mdhdhf_c	0.00130815	292
5-phosphoribosyl-5-carboxyaminoimidazole	5caiz_c	0.00129909	293
Alpha-D-Ribose 1-phosphate	r1p_c	0.00129791	294
Phosphatidylglycerophosphate (dioctadecanoyl, n-C18:0)	pgp180_c	0.00129466	295
3-Methyl-2-oxobutanoate	3mob_c	0.0012941	296
D-Glycerate 2-phosphate	2pg_c	0.00129369	297
Gamma-glutamyl-putrescine	ggptrc_c	0.00128842	298
Deoxyguanosine	dgsn_c	0.00128084	299
(S)-3-Hydroxyoctanoyl-CoA	3hocoa_c	0.00127801	300
UDP-N-acetyl-D-glucosamine	uacgam_c	0.00127711	301
Protoporphyrin	ppp9_c	0.001275	302
Citrate	cit_c	0.00127398	303
Sn-Glycero-3-phosphoethanolamine	g3pe_c	0.00127029	304
Glycerophosphoglycerol	g3pg_c	0.00127029	305
D-Glycero-D-manno-heptose 1-phosphate	gmhep1p_c	0.0012648	306
Hexadecanoate (n-C16:0)	hdca_c	0.00126125	307
Trans-Octadec-2-enoyl-CoA	od2coa_c	0.00125221	308
2-Oxo-3-hydroxy-4-phosphobutanoate	ohpb_c	0.00123275	309
Gamma-L-Glutamyl-L-cysteine	glucys_c	0.00122635	310
2-Dehydro-3-deoxy-D-arabino-heptonate 7-phosphate	2dda7p_c	0.00122547	311
Carbamate	cbm_c	0.0012202	312
Peroxyaminoacrylate	poaac_c	0.0012202	313
3-Phosphohydroxypyruvate	3php_c	0.0012103	314
Octadecenoate (n-C18:1)	ocdcea_c	0.00120997	315
Hexadecenoate (n-C16:1)	hdcea_c	0.00120997	316
Tetradecenoate (n-C14:1)	ttdcea_c	0.00120997	317
UDP-N-acetylmuramate	uamr_c	0.00120757	318
3-(Imidazol-4-yl)-2-oxopropyl phosphate	imacp_c	0.00120283	319
1,5-Diaminopentane	15dap_c	0.00119907	320
5-Amino-1-(5-Phospho-D-ribosyl)imidazole-4-carboxamide	aicar_c	0.00119079	321
DIMP C10H12N4O7P	dimp_c	0.00118996	322
(R)-Pantoate	pant-R_c	0.00118706	323
(S)-3-Hydroxyhexanoyl-CoA	3hhcoa_c	0.00118663	324
L-Cystathionine	cyst-L_c	0.00117619	325
Phenylpyruvate	phpyr_c	0.00117559	326
SufBCD with two bound [2Fe-2S] clusters	sufbcd-2fe2s2_c	0.001159	327
Guanine	gua_c	0.00115127	328
Dodecanoate (n-C12:0)	ddca_c	0.00114964	329
Tetradecanoate (n-C14:0)	ttdca_c	0.00114964	330
Orotate C5H3N2O4	orot_c	0.00114386	331
DTDP-4-dehydro-6-deoxy-D-glucose	dtdp4d6dg_c	0.00114022	332
Meso-2,6-Diaminoheptanedioate	26dap-M_c	0.00113805	333
(S)-3-Hydroxydecanoyl-CoA	3hdcoa_c	0.00113534	334
(S)-3-Hydroxydodecanoyl-CoA	3hddcoa_c	0.00113534	335
(S)-3-Hydroxyhexadecanoyl-CoA	3hhdcoa_c	0.00113534	336
(S)-3-Hydroxytetradecanoyl-CoA	3htdcoa_c	0.00113534	337
L-Glutamine	gln-L_c	0.00112154	338	gln-L_c	41
L-Glutamate 5-phosphate	glu5p_c	0.00112154	339
Dethiobiotin	dtbt_c	0.00112007	340
2-Dehydro-3-deoxy-D-gluconate 6-phosphate	2ddg6p_c	0.00111282	341
DATP C10H12N5O12P3	datp_c	0.00111258	342	datp_c	9
DCTP C9H12N3O13P3	dctp_c	0.00111258	343	dctp_c	3
DGTP C10H12N5O13P3	dgtp_c	0.00111258	344
Branching glycogen	bglycogen_c	0.00111162	345
Phosphatidylserine (didodecanoyl, n-C12:0)	ps120_c	0.00110397	346
Phosphatidylserine (ditetradecanoyl, n-C14:0)	ps140_c	0.00110397	347
Phosphatidylserine (ditetradec-7-enoyl, n-C14:1)	ps141_c	0.00110397	348
Phosphatidylserine (dihexadecanoyl, n-C16:0)	ps160_c	0.00110397	349
Phosphatidylserine (dihexadec-9-enoyl, n-C16:1)	ps161_c	0.00110397	350
Phosphatidylserine (dioctadec-11-enoyl, n-C18:1)	ps181_c	0.00110397	351
Sedoheptulose 7-phosphate	s7p_c	0.00110133	352	s7p_c	27
Protoporphyrinogen IX	pppg9_c	0.00109943	353
Glycine	gly_c	0.00109664	354	gly_c	31
5-Amino-6-(5'-phosphoribitylamino)uracil	5aprbu_c	0.00109538	355
Trans-Dec-2-enoyl-[acyl-carrier protein]	tdec2eACP_c	0.00109538	356
Trans-octadec-2-enoyl-[acyl-carrier protein]	toctd2eACP_c	0.00109538	357
Trans-Hexadec-2-enoyl-[acyl-carrier protein]	tpalm2eACP_c	0.00109538	358
Trans-3-cis-11-vacceoyl-[acyl-carrier protein]	t3c11vaceACP_c	0.00109538	359
Isocitrate	icit_c	0.00109454	360
5-Formyltetrahydrofolate	5fthf_c	0.00107968	361
1-(5-Phosphoribosyl)-AMP	prbamp_c	0.00106983	362
DTDP-L-rhamnose	dtdprmn_c	0.00106259	363
3-(4-Hydroxyphenyl)pyruvate	34hpp_c	0.00105494	364
3-oxo-cis-dodec-5-enoyl-[acyl-carrier protein]	3ocddec5eACP_c	0.00105169	365
1,6-anhydrous-N-Acetylmuramate	anhm_c	0.00104838	366
4,5-dihydroxy-2,3-pentanedione	dhptd_c	0.00103918	367
Dihydropteroate	dhpt_c	0.001039	368
Aerobactin minus Fe3	arbtn_c	0.00103661	369
Fe(III)hydoxamate, unloaded	fe3hox-un_c	0.00103661	370
Ferrichrome minus Fe(III)	fecrm-un_c	0.00103661	371
Ferroxamine minus Fe(3)	feoxam-un_c	0.00103661	372
Coprogen unloaded (no Fe(III))	cpgn-un_c	0.00103661	373
Phosphatidylglycerophosphate (didodecanoyl, n-C12:0)	pgp120_c	0.00103655	374
Phosphatidylglycerophosphate (ditetradecanoyl, n-C14:0)	pgp140_c	0.00103655	375
Phosphatidylglycerophosphate (ditetradec-7-enoyl, n-C14:1)	pgp141_c	0.00103655	376
Phosphatidylglycerophosphate (dihexadecanoyl, n-C16:0)	pgp160_c	0.00103655	377
Phosphatidylglycerophosphate (dihexadec-9-enoyl, n-C16:1)	pgp161_c	0.00103655	378
Phosphatidylglycerophosphate (dioctadec-11-enoyl, n-C18:1)	pgp181_c	0.00103655	379
(S)-3-Hydroxybutanoyl-CoA	3hbcoa_c	0.00103278	380
5'-deoxyribose	5drib_c	0.0010302	381
L-alanine-L-glutamate	LalaLglu_c	0.0010202	382
UDP-2,3-bis(3-hydroxytetradecanoyl)glucosamine	u23ga_c	0.00102008	383
N(omega)-(L-Arginino)succinate	argsuc_c	0.00101941	384
Hexanoyl-CoA (n-C6:0CoA)	hxcoa_c	0.00101771	385
3-Oxooctanoyl-CoA	3oocoa_c	0.00100251	386
UDP-N-acetylmuramoyl-L-alanine	uama_c	0.000995462	387
L-Cysteine	cys-L_c	0.000987215	388
D-Glycero-D-manno-heptose 1,7-bisphosphate	gmhep17bp_c	0.000986918	389
Alpha,alpha'-Trehalose 6-phosphate	tre6p_c	0.00098528	390
Putrescine	ptrc_c	0.000981425	391
D-Ribose 1,5-bisphosphate	r15bp_c	0.000977311	392
UDP-N-acetyl-D-mannosaminouronate	uacmamu_c	0.000972324	393
Ethanolamine	etha_c	0.000965688	394
L-alanine-D-glutamate-meso-2,6-diaminoheptanedioate	LalaDgluMdap_c	0.000964869	395
4-Phospho-D-erythronate	4per_c	0.000948582	396
4-Methyl-2-oxopentanoate	4mop_c	0.000941538	397
Nicotinate	nac_c	0.000941538	398
UDP-N-acetylmuramoyl-L-alanyl-D-gamma-glutamyl-meso-2,6-diaminopimelate-D-alanine	um4p_c	0.000934973	399
Acetol cytosol	acetol_c	0.000933977	400
(R)-S-Lactoylglutathione	lgt-S_c	0.000933977	401
D-Lactaldehyde	lald-D_c	0.000933977	402
L-Lactaldehyde	lald-L_c	0.000933977	403
UDPglucose	udpg_c	0.000930626	404
D-Alanyl-D-alanine	alaala_c	0.000929135	405
L-Valine	val-L_c	0.00092829	406	val-L_c	26
Iminoaspartate	iasp_c	0.00092638	407
Octadecanoyl-phosphate (n-C18:0)	ocdcap_c	0.000924601	408
UDP-N-acetyl-3-O-(1-carboxyvinyl)-D-glucosamine	uaccg_c	0.000919799	409
5,10-Methylenetetrahydrofolate	mlthf_c	0.000916873	410
D-erythro-1-(Imidazol-4-yl)glycerol 3-phosphate	eig3p_c	0.000913695	411
L-Lysine	lys-L_c	0.00090952	412	lys-L_c	35
L-Aspartate	asp-L_c	0.000903087	413	asp-L_c	34
UDP-4-keto-pyranose	udpLa4o_c	0.000899878	414
DAMP C10H12N5O6P	damp_c	0.000898737	415
DCMP C9H12N3O7P	dcmp_c	0.000898737	416
DGMP C10H12N5O7P	dgmp_c	0.000898737	417
DITP(4-)	ditp_c	0.000898737	418
2-Dehydropantoate	2dhp_c	0.000895745	419
N-Acetyl-D-glucosamine 1-phosphate	acgam1p_c	0.000895099	420
3-Oxohexanoyl-CoA	3ohcoa_c	0.000895099	421
O-Acetyl-L-serine	acser_c	0.000894186	422
L-Threonine	thr-L_c	0.000890256	423	thr-L_c	23
4-Aminobutanal	4abutn_c	0.00088537	424
Isochorismate	ichor_c	0.000873513	425
2,3-Bis(3-hydroxytetradecanoyl)-beta-D-glucosaminyl 1-phosphate	lipidX_c	0.000859394	426
L-Arginine	arg-L_c	0.000859089	427	arg-L_c	12
Biotin	btn_c	0.000857792	428
6-phospho-D-glucono-1,5-lactone	6pgl_c	0.00085338	429
Malonyl-CoA methyl ester	malcoame_c	0.000843675	430
ADPglucose C16H23N5O15P2	adpglc_c	0.000840139	431
DTDPglucose	dtdpglu_c	0.000840139	432
N-Acetyl-D-glucosamine	acgam_c	0.000839904	433
3-Oxodecanoyl-CoA	3odcoa_c	0.000834774	434
3-Oxododecanoyl-CoA	3oddcoa_c	0.000834774	435
3-Oxohexadecanoyl-CoA	3ohdcoa_c	0.000834774	436
3-Oxotetradecanoyl-CoA	3otdcoa_c	0.000834774	437
1-dodecanoyl-sn-glycerol 3-phosphate	1ddecg3p_c	0.000832009	438
1-hexadec-9-enoyl-sn-glycerol 3-phosphate	1hdec9eg3p_c	0.000832009	439
1-hexadecanoyl-sn-glycerol 3-phosphate	1hdecg3p_c	0.000832009	440
1-octadec-11-enoyl-sn-glycerol 3-phosphate	1odec11eg3p_c	0.000832009	441
1-tetradec-7-enoyl-sn-glycerol 3-phosphate	1tdec7eg3p_c	0.000832009	442
1-tetradecanoyl-sn-glycerol 3-phosphate	1tdecg3p_c	0.000832009	443
(S)-Propane-1,2-diol	12ppd-S_c	0.000822864	444
L-Lactate	lac-L_c	0.000822864	445
5-Methylthioadenosine	5mta_c	0.000821722	446
S-Adenosyl-4-methylthio-2-oxobutanoate	amob_c	0.000817848	447
7,8-Diaminononanoate	dann_c	0.000817848	448
N-Acetyl-L-glutamate 5-semialdehyde	acg5sa_c	0.000808983	449
Deoxyadenosine	dad-2_c	0.000807851	450
DADP C10H12N5O9P2	dadp_c	0.000807851	451
DCDP C9H12N3O10P2	dcdp_c	0.000807851	452
Deoxycytidine	dcyt_c	0.000807851	453
DGDP C10H12N5O10P2	dgdp_c	0.000807851	454
5-Phospho-beta-D-ribosylamine	pram_c	0.00080271	455
2,3-Dihydro-2,3-dihydroxybenzoate	23ddhb_c	0.000797014	456
Agmatine	agm_c	0.000790963	457
(R)-3-hydroxy-cis-vacc-11-enoyl-[acyl-carrier protein]	3hcvac11eACP_c	0.000787694	458
(R)-3-Hydroxydecanoyl-[acyl-carrier protein]	3hdecACP_c	0.000787694	459
(R)-3-Hydroxyoctadecanoyl-[acyl-carrier protein]	3hoctaACP_c	0.000787694	460
R-3-hydroxypalmitoyl-[acyl-carrier protein]	3hpalmACP_c	0.000787694	461
5-Amino-6-(5'-phosphoribosylamino)uracil	5apru_c	0.000787694	462
Glycolaldehyde	gcald_c	0.000787694	463
IDP C10H11N4O11P2	idp_c	0.000787694	464
Guanosine 3',5'-bis(diphosphate)	ppgpp_c	0.000787694	465
Cis-Aconitate	acon-C_c	0.000786923	466
2-Aminomalonate semialdehyde	2amsa_c	0.000786782	467
5-Methylthio-D-ribose	5mtr_c	0.000775215	468
D-Arabinose 5-phosphate	ara5p_c	0.000771109	469
3,4-dihydroxy-2-butanone 4-phosphate	db4p_c	0.000771109	470
D-Xylulose 5-phosphate	xu5p-D_c	0.000771109	471
Urea CH4N2O	urea_c	0.000761989	472
1-(5-Phosphoribosyl)-ATP	prbatp_c	0.000757297	473
DTDP-4-dehydro-6-deoxy-L-mannose	dtdp4d6dm_c	0.000748958	474
GDP-D-mannose	gdpmann_c	0.000740547	475
D-Mannose 1-phosphate	man1p_c	0.000740547	476
Cis-dec-3-enoyl-[acyl-carrier protein] (n-C10:1)	cdec3eACP_c	0.00073617	477
4-Aminobenzoate	4abz_c	0.000721165	478
Maltotetraose	maltttr_c	0.000716346	479
Hexanoate (n-C6:0)	hxa_c	0.000714127	480
Acetoacetyl-CoA	aacoa_c	0.000714124	481
Acetyl-ACP	acACP_c	0.000714124	482
Malonyl CoA C24H33N7O19P3S	malcoa_c	0.000714124	483	malcoa_c	24
Trehalose	tre_c	0.000705066	484
4-Phospho-L-aspartate	4pasp_c	0.000703165	485
L-alanine-D-glutamate	LalaDglu_c	0.000699177	486
UDP-3-O-(3-hydroxytetradecanoyl)-D-glucosamine	u3hga_c	0.000699034	487
4-amino-4-deoxychorismate	4adcho_c	0.000695041	488
Anthranilate	anth_c	0.000695041	489
Maltopentaose	maltpt_c	0.000683641	490
L-Idonate	idon-L_c	0.000667044	491
D-Glycero-D-manno-heptose 7-phosphate	gmhep7p_c	0.000659866	492
Sedoheptulose 1,7-bisphosphate	s17bp_c	0.000659866	493
8-Amino-7-oxononanoate	8aonn_c	0.000653252	494
2-Demethylmenaquinone 8	2dmmq8_c	0.000653194	495
Menaquinone 8	mqn8_c	0.000653194	496
(S)-2-[5-Amino-1-(5-phospho-D-ribosyl)imidazole-4-carboxamido]succinate	25aics_c	0.000651884	497
4-Hydroxybenzoate	4hbz_c	0.000649628	498
Prephenate	pphn_c	0.000649628	499
L-Citrulline	citr-L_c	0.00064518	500
UDP-3-O-(3-hydroxytetradecanoyl)-N-acetylglucosamine	u3aga_c	0.00064291	501
UDP-N-acetyl-D-mannosamine	uacmam_c	0.00064291	502
1,6-anhydrous-N-Acetylmuramyl-tripeptide	anhm3p_c	0.00063236	503
5-Methyltetrahydrofolate	5mthf_c	0.000620707	504
2-Oxobutanoate	2obut_c	0.000614957	505
3-Carboxy-4-methyl-2-oxopentanoate	3c4mop_c	0.000606719	506
2-Isopropylmaleate	2ippm_c	0.000606719	507
Maltohexaose	malthx_c	0.000606719	508
Nicotinamide	ncam_c	0.000606719	509
Thymine C5H6N2O2	thym_c	0.000606719	510
L-seryl-AMP	seramp_c	0.000605807	511
P-Cresol	4crsol_c	0.000600481	512
Dehydroglycine	dhgly_c	0.000600481	513
L-alanine-D-glutamate-meso-2,6-diaminoheptanedioate-D-alanine	LalaDgluMdapDala_c	0.000589377	514
N-Acetyl-D-glucosamine(anhydrous)N-Acetylmuramic acid	anhgm_c	0.000589377	515
L-Asparagine	asn-L_c	0.000561487	516	asn-L_c	17
UDP-D-glucuronate	udpglcur_c	0.000557644	517
(S)-3-Hydroxyoctadecanoyl-CoA	3hodcoa_c	0.000546394	518
Cytosine	csn_c	0.000546394	519
L-Aspartate 4-semialdehyde	aspsa_c	0.000546394	520
D-Gluconate	glcn_c	0.000546394	521
Octanoate (n-C8:0)	octa_c	0.000546394	522
O-Phospho-L-homoserine	phom_c	0.000546394	523
Palmitoyl-CoA (n-C16:0CoA)	pmtcoa_c	0.000546394	524
Uridine	uri_c	0.000546394	525
N-Carbamoyl-L-aspartate	cbasp_c	0.000543299	526
S-Adenosylmethioninamine	ametam_c	0.000540156	527
LL-2,6-Diaminoheptanedioate	26dap-LL_c	0.000516232	528
Ornithine	orn_c	0.000516232	529
Inosine	ins_c	0.000498134	530
N-Acetyl-D-glucosamine(anhydrous)N-Acetylmuramyl-tripeptide	anhgm3p_c	0.000486069	531
1,6-anhydrous-N-Acetylmuramyl-tetrapeptide	anhm4p_c	0.000486069	532
Beta-Alanine	ala-B_c	0.000470909	533
N6-(1,2-Dicarboxyethyl)-AMP	dcamp_c	0.000470909	534
2-tetradec-7-enoyl-sn-glycerol 3-phosphate	2tdec7eg3p_c	0.000425744	535
2-tetradecanoyl-sn-glycerol 3-phosphate	2tdecg3p_c	0.000425744	536
3',5'-Cyclic GMP	35cgmp_c	0.000425744	537
3-Carboxy-2-hydroxy-4-methylpentanoate	3c2hmp_c	0.000425744	538
(R)-2,3-Dihydroxy-3-methylbutanoate	23dhmb_c	0.000425744	539
2,5-Diamino-6-(ribosylamino)-4-(3H)-pyrimidinone 5'-phosphate	25drapp_c	0.000425744	540
2-Acyl-sn-glycero-3-phosphoethanolamine (n-C12:0)	2agpe120_c	0.000425744	541
2-Acyl-sn-glycero-3-phosphoethanolamine (n-C14:0)	2agpe140_c	0.000425744	542
2-Acyl-sn-glycero-3-phosphoethanolamine (n-C14:1)	2agpe141_c	0.000425744	543
2-Acyl-sn-glycero-3-phosphoethanolamine (n-C16:0)	2agpe160_c	0.000425744	544
2-Acyl-sn-glycero-3-phosphoethanolamine (n-C16:1)	2agpe161_c	0.000425744	545
2-Acyl-sn-glycero-3-phosphoethanolamine (n-C18:0)	2agpe180_c	0.000425744	546
2-Acyl-sn-glycero-3-phosphoethanolamine (n-C18:1)	2agpe181_c	0.000425744	547
2-Acyl-sn-glycero-3-phosphoglycerol (n-C12:0)	2agpg120_c	0.000425744	548
2-Acyl-sn-glycero-3-phosphoglycerol (n-C14:0)	2agpg140_c	0.000425744	549
2-Acyl-sn-glycero-3-phosphoglycerol (n-C14:1)	2agpg141_c	0.000425744	550
2-Acyl-sn-glycero-3-phosphoglycerol (n-C16:0)	2agpg160_c	0.000425744	551
2-Acyl-sn-glycero-3-phosphoglycerol (n-C16:1)	2agpg161_c	0.000425744	552
2-Acyl-sn-glycero-3-phosphoglycerol (n-C18:0)	2agpg180_c	0.000425744	553
2-Acyl-sn-glycero-3-phosphoglycerol (n-C18:1)	2agpg181_c	0.000425744	554
2-dodecanoyl-sn-glycerol 3-phosphate	2ddecg3p_c	0.000425744	555
3-oxo-cis-vacc-11-enoyl-[acyl-carrier protein]	3ocvac11eACP_c	0.000425744	556
3-Oxodecanoyl-[acyl-carrier protein]	3odecACP_c	0.000425744	557
N2-Acetyl-L-ornithine	acorn_c	0.000425744	558
3-Oxooctadecanoyl-[acyl-carrier protein]	3ooctdACP_c	0.000425744	559
3-Oxooctadecanoyl-CoA	3ohodcoa_c	0.000425744	560
3-Oxohexadecanoyl-[acyl-carrier protein]	3opalmACP_c	0.000425744	561
Adenosine	adn_c	0.000425744	562
2-hexadec-9-enoyl-sn-glycerol 3-phosphate	2hdec9eg3p_c	0.000425744	563
2-hexadecanoyl-sn-glycerol 3-phosphate	2hdecg3p_c	0.000425744	564
ADPribose C15H21N5O14P2	adprib_c	0.000425744	565
2-octadec-11-enoyl-sn-glycerol 3-phosphate	2odec11eg3p_c	0.000425744	566
2-octadecanoyl-sn-glycerol 3-phosphate	2odecg3p_c	0.000425744	567
5-amino-1-(5-phospho-D-ribosyl)imidazole-4-carboxylate	5aizc_c	0.000425744	568
N-Acetyl-D-glucosamine(anhydrous)N-Acetylmuramyl-tetrapeptide	anhgm4p_c	0.000425744	569
5-Dehydro-D-gluconate	5dglcn_c	0.000425744	570
P1,P4-Bis(5'-adenosyl) tetraphosphate	ap4a_c	0.000425744	571
Aerobactin	arbtn-fe3_c	0.000425744	572
Ethanol	etoh_c	0.000425744	573
Fe(III)hydroxamate	fe3hox_c	0.000425744	574
L-Allo-threonine	athr-L_c	0.000425744	575
Ferrichrome	fecrm_c	0.000425744	576
Fe-enterobactin	feenter_c	0.000425744	577
Cytidine	cytd_c	0.000425744	578
Generic ferrioxamine-Fe-III	feoxam_c	0.000425744	579
Reduced FMN	fmnh2_c	0.000425744	580
Butanoyl-CoA	btcoa_c	0.000425744	581
Decanoyl-CoA (n-C10:0CoA)	dcacoa_c	0.000425744	582
Dodecanoyl-CoA (n-C12:0CoA)	ddcacoa_c	0.000425744	583
Dodecanoly-phosphate (n-C12:0)	ddcap_c	0.000425744	584
CAMP C10H11N5O6P	camp_c	0.000425744	585
Dihydroneopterin	dhnpt_c	0.000425744	586
(S)-Dihydroorotate	dhor-S_c	0.000425744	587
D-Glucosamine 1-phosphate	gam1p_c	0.000425744	588
Cys Gly C5H10N2O3S	cgly_c	0.000425744	589
Guanosine 3'-diphosphate 5'-triphosphate	gdptp_c	0.000425744	590
D-Glutamate	glu-D_c	0.000425744	591
Coprogen	cpgn_c	0.000425744	592
DUDP C9H11N2O11P2	dudp_c	0.000425744	593
D-Glyceraldehyde	glyald_c	0.000425744	594
Octadecanoyl-phosphate (n-C18:1)	ocdceap_c	0.000425744	595
Guanosine	gsn_c	0.000425744	596
Octadecenoyl-CoA (n-C18:1CoA)	odecoa_c	0.000425744	597
Maltoheptaose	malthp_c	0.000425744	598
Orotidine 5'-phosphate	orot5p_c	0.000425744	599
Hexadecanoyl-phosphate (n-C16:0)	hdcap_c	0.000425744	600
Hexadecanoyl-phosphate (n-C16:1)	hdceap_c	0.000425744	601
Hexadecenoyl-CoA (n-C16:1CoA)	hdcoa_c	0.000425744	602
L-Homoserine	hom-L_c	0.000425744	603
Hydroxypyruvate	hpyr_c	0.000425744	604
L-Phenylalanine	phe-L_c	0.000425744	605	phe-L_c	11
L-Isoleucine	ile-L_c	0.000425744	606	ile-L_c	7
NMN C11H14N2O8P	nmn_c	0.000425744	607
Octanoyl-CoA (n-C8:0CoA)	occoa_c	0.000425744	608
ITP C10H11N4O14P3	itp_c	0.000425744	609
Tetradecanoyl-CoA (n-C14:0CoA)	tdcoa_c	0.000425744	610
Tetradecenoyl-CoA (n-C14:1CoA)	tdecoa_c	0.000425744	611
Quinate	quin_c	0.000425744	612
UTP C9H11N2O15P3	utp_c	0.000425744	613	utp_c	40
XTP	xtp_c	0.000425744	614
Thymidine C10H14N2O5	thymd_c	0.000425744	615
Trans-Tetradec-2-enoyl-[acyl-carrier protein]	tmrs2eACP_c	0.000425744	616
D-Serine	ser-D_c	0.000425744	617
N-Succinyl-LL-2,6-diaminoheptanedioate	sl26da_c	0.000425744	618
Stearoyl-CoA (n-C18:0CoA)	stcoa_c	0.000425744	619
Tetradecanoyl-phosphate (n-C14:0)	ttdcap_c	0.000425744	620
Tetradecanoyl-phosphate (n-C14:1)	ttdceap_c	0.000425744	621
L-Tyrosine	tyr-L_c	0.000425744	622	tyr-L_c	8
